# Structural Analysis of 70S Ribosomes by Cross-Linking/Mass Spectrometry Reveals Conformational Plasticity

**DOI:** 10.1101/2020.05.04.077503

**Authors:** Christian Tüting, Claudio Iacobucci, Christian H. Ihling, Panagiotis L. Kastritis, Andrea Sinz

## Abstract

The ribosome is not only a highly complex molecular machine that executes translation according to the central dogma of molecular biology, but also an exceptional specimen for testing and optimizing cross-linking/mass spectrometry (XL-MS) workflows. Due to its high abundance, ribosomal proteins are frequently identified in proteome-wide XL-MS studies of cells or cell extracts. Here, we performed in-depth cross-linking of the *E. coli* ribosome using the amine-reactive cross-linker diacetyl dibutyric urea (DSAU). We analyzed 143 *E. coli* ribosomal structures, mapping a total of 10,771 intramolecular distances for 126 cross-link-pairs and 3,405 intermolecular distances for 97 protein pairs. Remarkably, 44% of intermolecular cross-links covered regions that have not been resolved in any high-resolution *E. coli* ribosome structure and point to a plasticity of cross-linked regions. We systematically characterized all cross-links and discovered flexible regions, conformational changes, and stoichiometric variations in bound ribosomal proteins, and ultimately remodeled 2,057 residues (15,794 atoms) in total. Our working model explains more than 95% of all cross-links, resulting in an optimized *E. coli* ribosome structure based on the cross-linking data obtained. Our study might serve as benchmark for conducting biochemical experiments on newly modeled protein regions, guided by XL-MS. Data are available via ProteomeXchange with identifier PXD018935.
