## Supplementary material for "Structural Analysis of 70S Ribosomes by Cross-Linking/Mass Spectrometry Reveals Conformational Plasticity": TableS4

### Sheet: TableS4_
Cross-link ID	Euclidian CÎ±-CÎ± Distance (Ã…)	Surface accessible CÎ²-CÎ² distance (Ã…)
Â§57	11131	2020-09-16
Â§58	11957	2020-04-13
Â§59	16375	37.6
Â§60	14374	2020-06-29
Â§61	8163	2020-06-09
Â§62	25914	46
Â§63	9115	2020-07-13
Â§64	14159	2020-06-18
Â§65	14297	2020-07-23
Â§66	22763	33.7
Â§67	11537	2020-09-17
Â§68	15693	2020-01-24
Â§69	23013	41.7
Â§70	27427	34.1
Â§71	25355	42.6
Â§72	23.14	39
Â§73	14674	2020-07-21
Â§74	11248	2020-03-22
Â§75	12382	2020-07-16
Â§76	9938	2020-02-16
Â§77	1991-10-01	2020-01-19
