## Supplementary material for "Structural Analysis of 70S Ribosomes by Cross-Linking/Mass Spectrometry Reveals Conformational Plasticity": TableS1

### Sheet: TableS1_
ID	Score	Protein1	Residue1	Protein2	Residue2
#1	P0A7L0	14	P0A7R1	112
#2	P0A7L0	54	P0AG67	477
#3	P0A7L0	105	P0AG67	450
#4	P0A7L0	105	P0AG67	363
#5	P0A7L0	167	P0AG67	450
#6	P0A7J3	24	P0A7K2	85
#7	P0A7J3	39	P0A7K2	85
#8	P0A7J3	20	P0A7K2	71
#9	P0A7J3	37	P0A7K2	121
#10	P0A7J3	37	P0A7K2	71
#11	P0A7J7	82	P0A7K2	85
#12	P0A7J7	45	P0A7K2	71
#13	P0ADY7	58	P0A7J7	95
#14	P0AG44	35	P0A7N4	57
#15	P0AG44	5	P60723	106
#16	P0AG44	35	P0A7N4	57
#17	P0C018	24	P0A7L8	62
#18	P61175	28	P0A7N4	37
#19	P0ADZ0	9	P0A7M6	54
#20	P0ADZ0	26	P0A850	48
#21	P60624	26	P0A850	327
#22	P68919	83	P0ADY7	127
#23	P68919	0	P0A7R1	42
#24	P0A7M2	44	P0A7R1	57
#25	P0A7M2	44	P0A7R1	112
#26	P0A7M9	8	P62399	145
#27	P0A7M9	62	P62399	120
#28	P0A7M9	70	P62399	145
#29	P0A7M9	70	P62399	120
#30	P0A7M9	70	P62399	78
#31	P0A7N4	32	P0AG44	121
#32	P0A7N4	37	P61175	48
#33	P0A7N9	33	P0A7L0	141
#34	P0A7N9	50	P0A7L0	141
#35	P0A7N9	50	P0A7L0	146
#36	P0A7N9	53	P0A7L0	54
#37	P0A7Q6	8	P0ADY7	118
#38	P62399	14	P0A7M9	70
#39	P62399	15	P0A7M9	70
#40	P62399	78	P0A7U3	87
#41	P0AG55	34	P0A7K2	71
#42	P0AG55	34	P0A7K2	85
#43	P0AG55	86	P0A7K2	100
#44	P0A7K2	71	P0AG55	86
#45	P0A7K2	71	P0AG55	94
#46	P0A7K2	71	P0A7J7	82
#47	P0A7K2	71	P0A7J7	100
#48	P0A7K2	85	P0AG55	94
#49	P0A7R1	42	P0A7M2	62
#50	P0A7R1	96	P60422	183
#51	P0A7R1	112	P0AG67	279
#52	P0AG67	0	P0A7V0	20
#53	P0A7R5	0	P0AG67	477
#54	P0A7R5	82	P0A7X3	105
#55	P0A7R5	30	P0A7V3	219
#56	P0A7R5	30	P0A7V3	226
#57	P0A7R5	30	P0A7V3	225
#58	P0A7R5	82	P0A7V3	225
#59	P0A7R5	30	P0AG67	450
#60	P0A7R5	82	P0AG67	450
#61	P0A7R5	82	P0AG67	536
#62	P0A7S9	78	P62399	145
#63	P0A7S9	103	P62399	120
#64	P0AG59	7	P0A7V3	38
#65	P0AG59	50	P0A7M9	70
#66	P0AG63	30	P0A7W7	87
#67	P0A7T7	9	P68679	50
#68	P0A7T7	30	P0AG67	272
#69	P0A7T7	30	P02358	104
#70	P0A7T7	30	P02358	106
#71	P0A7U3	17	P0A7M9	70
#72	P0A7U3	21	P0A7M9	70
#73	P0A7U3	28	P62399	120
#74	P0A7U3	28	P0A7M9	70
#75	P0A7V0	28	P0A7W7	22
#76	P0A7V0	28	P0A7W7	26
#77	P0A7V0	130	P0AG67	450
#78	P0A7V0	130	P0A7V3	147
#79	P0A7V0	128	P0A7V3	219
#80	P0A7V0	128	P0A7V3	147
#81	P0A7V0	81	P0A7V3	108
#82	P0A7U7	49	P0A850	146
#83	P68679	25	P0A7T7	30
#84	P68679	25	P0A7T7	36
#85	P68679	25	P0AG67	158
#86	P68679	54	P0A7V0	115
#87	P0A7V3	108	P0AG67	450
#88	P0A7V3	108	P0AG67	477
#89	P0A7V3	147	P0AG67	477
#90	P02358	106	P0AG67	247
#91	P02359	11	P0A7X3	105
#92	P0A7W7	22	P0A7V0	28
#93	P0A7W7	94	P0A7W1	167
#94	P0A7W7	89	P0A7W1	167
#95	P0A7X3	105	P0AG67	247
#96	P0A7K2	71	P0A7K2	71
#97	P0A7V0	128	P0A7V0	128
Â§1	P0A7L0	54	P0A7L0	210
Â§2	P0A7L0	54	P0A7L0	167
Â§3	P0A7L0	54	P0A7L0	208
Â§4	P0A7L0	141	P0A7L0	167
Â§5	P0A7L0	146	P0A7L0	198
Â§6	P0A7L0	154	P0A7L0	184
Â§7	P0A7L0	157	P0A7L0	184
Â§8	P0A7L0	197	P0A7L0	200
Â§9	P0A7L0	141	P0A7L0	198
Â§10	P0A7J3	39	P0A7J3	105
Â§11	P0A7J3	37	P0A7J3	105
Â§12	P0A7J7	81	P0A7J7	92
Â§13	P0A7J7	81	P0A7J7	92
Â§14	P0ADY3	59	P0ADY3	111
Â§15	P0ADY3	54	P0ADY3	111
Â§16	P0ADY7	58	P0ADY7	62
Â§17	P0ADY7	118	P0ADY7	127
Â§18	P0C018	63	P0C018	76
Â§19	P0A7K6	63	P0A7K6	87
Â§20	P0A7K6	87	P0A7K6	106
Â§21	P60422	108	P60422	129
Â§22	P60422	183	P60422	265
Â§23	P0A7L3	78	P0A7L3	85
Â§24	P0A7L3	78	P0A7L3	87
Â§25	P61175	0	P61175	73
Â§26	P61175	0	P61175	70
Â§27	P61175	6	P61175	81
Â§28	P61175	28	P61175	70
Â§29	P60624	17	P60624	43
Â§30	P60624	19	P60624	79
Â§31	P60624	91	P60624	104
Â§32	P68919	0	P68919	71
Â§33	P68919	10	P68919	25
Â§34	P68919	25	P68919	46
Â§35	P60438	7	P60438	55
Â§36	P0A7M9	38	P0A7M9	47
Â§37	P0A7M9	47	P0A7M9	70
Â§38	P0A7M9	47	P0A7M9	62
Â§39	P0A7N9	33	P0A7N9	50
Â§40	P0A7N9	33	P0A7N9	53
Â§41	P0A7N9	37	P0A7N9	53
Â§42	P60723	0	P60723	137
Â§43	P60723	125	P60723	137
Â§44	P60723	123	P60723	137
Â§45	P60723	15	P60723	137
Â§46	P60723	57	P60723	65
Â§47	P60723	57	P60723	74
Â§48	P60723	99	P60723	106
Â§49	P62399	47	P62399	64
Â§50	P62399	47	P62399	69
Â§51	P62399	47	P62399	61
Â§52	P62399	48	P62399	145
Â§53	P62399	68	P62399	145
Â§54	P62399	118	P62399	120
Â§55	P0AG55	6	P0AG55	44
Â§56	P0AG55	27	P0AG55	86
Â§57	P0A7K2	60	P0A7K2	108
Â§58	P0A7K2	60	P0A7K2	121
Â§59	P0A7K2	60	P0A7K2	71
Â§60	P0A7K2	60	P0A7K2	85
Â§61	P0A7K2	66	P0A7K2	85
Â§62	P0A7K2	66	P0A7K2	100
Â§63	P0A7K2	71	P0A7K2	85
Â§64	P0A7K2	71	P0A7K2	109
Â§65	P0A7K2	71	P0A7K2	108
Â§66	P0A7K2	71	P0A7K2	101
Â§67	P0A7K2	71	P0A7K2	82
Â§68	P0A7K2	71	P0A7K2	96
Â§69	P0A7K2	71	P0A7K2	121
Â§70	P0A7K2	82	P0A7K2	100
Â§71	P0A7K2	85	P0A7K2	100
Â§72	P0A7K2	85	P0A7K2	121
Â§73	P0A7K2	90	P0A7K2	96
Â§74	P0A7K2	100	P0A7K2	121
Â§75	P0A7K2	101	P0A7K2	109
Â§76	P0A7K2	101	P0A7K2	121
Â§77	P0A7K2	108	P0A7K2	121
Â§78	P0A7R1	0	P0A7R1	25
Â§79	P0A7R1	14	P0A7R1	35
Â§80	P0A7R1	35	P0A7R1	57
Â§81	P0A7R1	42	P0A7R1	112
Â§82	P0A7R1	89	P0A7R1	113
Â§83	P0A7R1	96	P0A7R1	112
Â§84	P0A7R1	35	P0A7R1	112
Â§85	P0AG67	150	P0AG67	247
Â§86	P0AG67	150	P0AG67	477
Â§87	P0AG67	158	P0AG67	272
Â§88	P0AG67	247	P0AG67	256
Â§89	P0AG67	279	P0AG67	343
Â§90	P0AG67	363	P0AG67	450
Â§91	P0AG67	370	P0AG67	450
Â§92	P0AG67	370	P0AG67	411
Â§93	P0AG67	450	P0AG67	536
Â§94	P0AG67	450	P0AG67	504
Â§95	P0AG67	450	P0AG67	522
Â§96	P0AG67	455	P0AG67	528
Â§97	P0AG67	455	P0AG67	536
Â§98	P0AG67	522	P0AG67	536
Â§99	P0AG67	150	P0AG67	247
Â§100	P0AG67	279	P0AG67	347
Â§101	P0AG67	536	P0AG67	555
Â§102	P0A7R5	0	P0A7R5	82
Â§103	P0A7S3	108	P0A7S3	111
Â§104	P0AG59	23	P0AG59	50
Â§105	P0A7T3	50	P0A7T3	80
Â§106	P0A7U3	18	P0A7U3	29
Â§107	P0A7U3	21	P0A7U3	29
Â§108	P0A7V0	28	P0A7V0	45
Â§109	P0A7V0	112	P0A7V0	115
Â§110	P0A7V0	105	P0A7V0	112
Â§111	P0A7U7	16	P0A7U7	19
Â§112	P0A7U7	34	P0A7U7	49
Â§113	P0A7V3	45	P0A7V3	86
Â§114	P0A7V3	63	P0A7V3	233
Â§115	P0A7V3	86	P0A7V3	89
Â§116	P0A7V3	108	P0A7V3	219
Â§117	P0A7V3	108	P0A7V3	147
Â§118	P0A7V3	108	P0A7V3	225
Â§119	P0A7V3	147	P0A7V3	219
Â§120	P0A7V3	49	P0A7V3	86
Â§121	P0A7V3	62	P0A7V3	233
Â§122	P0A7V3	62	P0A7V3	226
Â§123	P0A7V8	83	P0A7V8	185
Â§124	P0A7V8	167	P0A7V8	183
Â§125	P0A850	0	P0A850	81
Â§126	P0A850	8	P0A850	81
