## Supplementary material for "Structural Analysis of 70S Ribosomes by Cross-Linking/Mass Spectrometry Reveals Conformational Plasticity": TableS5

### Sheet: Sheet1
ID	Protein1	Residue1	Protein2	Residue2	Distance	Type	Classification
#1	L1 (P0A7L0)	14	L9 (P0A7R1)	112	63.613	inter	violated (violated)
#2	L1 (P0A7L0)	54	S1 (P0AG67)	477	44.24	inter	minor violated (novel)
#3	L1 (P0A7L0)	105	S1 (P0AG67)	450	60.117	inter	violated (novel)
#4	L1 (P0A7L0)	105	S1 (P0AG67)	363	73.627	inter	violated (novel)
#5	L1 (P0A7L0)	167	S1 (P0AG67)	450	56.579	inter	violated (novel)
#6	L10 (P0A7J3)	24	L7/L12 (P0A7K2)	85	49.671	inter	minor violated (novel)
#7	L10 (P0A7J3)	39	L7/L12 (P0A7K2)	85	35.091	inter	ok (novel)
#8	L10 (P0A7J3)	20	L7/L12 (P0A7K2)	71	62.091	inter	violated (novel)
#9	L10 (P0A7J3)	37	L7/L12 (P0A7K2)	121	27.838	inter	ok (novel)
#10	L10 (P0A7J3)	37	L7/L12 (P0A7K2)	71	41.201	inter	minor violated (novel)
#11	L11 (P0A7J7)	82	L7/L12 (P0A7K2)	85	19.618	inter	ok (novel)
#12	L11 (P0A7J7)	45	L7/L12 (P0A7K2)	71	20.508	inter	ok (novel)
#13	L16 (P0ADY7)	58	L11 (P0A7J7)	95	19.947	inter	ok (ok)
#14	L17 (P0AG44)	35	L32 (P0A7N4)	57	13.966	inter	ok (ok)
#15	L17 (P0AG44)	5	L4 (P60723)	106	120.862	inter	violated (violated)
#16	L17 (P0AG44)	35	L32 (P0A7N4)	57	13.966	inter	ok (ok)
#17	L18 (P0C018)	24	L27 (P0A7L8)	62	20.428	inter	ok (ok)
#18	L22 (P61175)	28	L32 (P0A7N4)	37	16.1	inter	ok (ok)
#19	L23 (P0ADZ0)	9	L29 (P0A7M6)	54	15.101	inter	ok (ok)
#20	L23 (P0ADZ0)	26	tig (P0A850)	48	11.94	inter	ok (novel)
#21	L24 (P60624)	26	tig (P0A850)	327	50.472	inter	violated (novel)
#22	L25 (P68919)	83	L16 (P0ADY7)	127	12.808	inter	ok (ok)
#23	L25 (P68919)	0	L9 (P0A7R1)	42	166.612	inter	violated (violated)
#24	L28 (P0A7M2)	44	L9 (P0A7R1)	57	23.878	inter	ok (ok)
#25	L28 (P0A7M2)	44	L9 (P0A7R1)	112	20.599	inter	ok (mixed)
#26	L31 (P0A7M9)	8	L5 (P62399)	145	16.943	inter	ok (mixed)
#27	L31 (P0A7M9)	62	L5 (P62399)	120	12.901	inter	ok (violated)
#28	L31 (P0A7M9)	70	L5 (P62399)	145	36.929	inter	ok (violated)
#29	L31 (P0A7M9)	70	L5 (P62399)	120	14.972	inter	ok (violated)
#30	L31 (P0A7M9)	70	L5 (P62399)	78	29.644	inter	ok (violated)
#31	L32 (P0A7N4)	32	L17 (P0AG44)	121	25.637	inter	ok (ok)
#32	L32 (P0A7N4)	37	L22 (P61175)	48	17.321	inter	ok (ok)
#33	L33 (P0A7N9)	33	L1 (P0A7L0)	141	31.789	inter	ok (ok)
#34	L33 (P0A7N9)	50	L1 (P0A7L0)	141	30.61	inter	ok (ok)
#35	L33 (P0A7N9)	50	L1 (P0A7L0)	146	33.95	inter	ok (mixed)
#36	L33 (P0A7N9)	53	L1 (P0A7L0)	54	25.511	inter	ok (ok)
#37	L36 (P0A7Q6)	8	L16 (P0ADY7)	118	15.362	inter	ok (ok)
#38	L5 (P62399)	14	L31 (P0A7M9)	70	38.807	inter	minor violated (violated)
#39	L5 (P62399)	15	L31 (P0A7M9)	70	35.399	inter	ok (violated)
#40	L5 (P62399)	78	S19 (P0A7U3)	87	31.186	inter	ok (ok)
#41	L6 (P0AG55)	34	L7/L12 (P0A7K2)	71	30.304	inter	ok (novel)
#42	L6 (P0AG55)	34	L7/L12 (P0A7K2)	85	36.928	inter	ok (novel)
#43	L6 (P0AG55)	86	L7/L12 (P0A7K2)	100	46.168	inter	minor violated (novel)
#44	L7/L12 (P0A7K2)	71	L6 (P0AG55)	86	32.923	inter	ok (novel)
#45	L7/L12 (P0A7K2)	71	L6 (P0AG55)	94	48.405	inter	minor violated (novel)
#46	L7/L12 (P0A7K2)	71	L11 (P0A7J7)	82	19.558	inter	ok (novel)
#47	L7/L12 (P0A7K2)	71	L11 (P0A7J7)	100	27.126	inter	ok (novel)
#48	L7/L12 (P0A7K2)	85	L6 (P0AG55)	94	49.492	inter	minor violated (novel)
#49	L9 (P0A7R1)	42	L28 (P0A7M2)	62	13.162	inter	ok (ok)
#50	L9 (P0A7R1)	96	L2 (P60422)	183	25.214	inter	ok (mixed)
#51	L9 (P0A7R1)	112	S1 (P0AG67)	279	83.867	inter	violated (violated)
#52	S1 (P0AG67)	1	S2 (P0A7V0)	20	27.701	inter	ok (novel)
#53	S10 (P0A7R5)	1	S1 (P0AG67)	477	33.831	inter	ok (novel)
#54	S10 (P0A7R5)	82	S9 (P0A7X3)	105	55.023	inter	violated (violated)
#55	S10 (P0A7R5)	30	S3 (P0A7V3)	219	26.55	inter	ok (novel)
#56	S10 (P0A7R5)	30	S3 (P0A7V3)	226	23.157	inter	ok (novel)
#57	S10 (P0A7R5)	30	S3 (P0A7V3)	225	22.08	inter	ok (novel)
#58	S10 (P0A7R5)	82	S3 (P0A7V3)	225	29.965	inter	ok (novel)
#59	S10 (P0A7R5)	30	S1 (P0AG67)	450	24.356	inter	ok (novel)
#60	S10 (P0A7R5)	82	S1 (P0AG67)	450	34.719	inter	ok (novel)
#61	S10 (P0A7R5)	82	S1 (P0AG67)	536	n.m.	inter	novel (novel)
#62	S13 (P0A7S9)	78	L5 (P62399)	145	40.533	inter	minor violated (mixed)
#63	S13 (P0A7S9)	103	L5 (P62399)	120	49.374	inter	minor violated (violated)
#64	S14 (P0AG59)	7	S3 (P0A7V3)	38	16.867	inter	ok (ok)
#65	S14 (P0AG59)	50	L31 (P0A7M9)	70	29.365	inter	ok (violated)
#66	S17 (P0AG63)	30	S8 (P0A7W7)	87	12.917	inter	ok (ok)
#67	S18 (P0A7T7)	9	S21 (P68679)	50	31.451	inter	ok (novel)
#68	S18 (P0A7T7)	30	S1 (P0AG67)	272	18.839	inter	ok (ok)
#69	S18 (P0A7T7)	30	S6 (P02358)	104	19.284	inter	ok (ok)
#70	S18 (P0A7T7)	30	S6 (P02358)	106	21.961	inter	ok (ok)
#71	S19 (P0A7U3)	17	L31 (P0A7M9)	70	23.652	inter	ok (violated)
#72	S19 (P0A7U3)	21	L31 (P0A7M9)	70	24.668	inter	ok (violated)
#73	S19 (P0A7U3)	28	L5 (P62399)	120	45.947	inter	minor violated (mixed)
#74	S19 (P0A7U3)	28	L31 (P0A7M9)	70	28.695	inter	ok (violated)
#75	S2 (P0A7V0)	28	S8 (P0A7W7)	22	12.063	inter	ok (ok)
#76	S2 (P0A7V0)	28	S8 (P0A7W7)	26	20.056	inter	ok (ok)
#77	S2 (P0A7V0)	130	S1 (P0AG67)	450	18.948	inter	ok (novel)
#78	S2 (P0A7V0)	130	S3 (P0A7V3)	147	24.837	inter	ok (ok)
#79	S2 (P0A7V0)	128	S3 (P0A7V3)	219	25.905	inter	ok (novel)
#80	S2 (P0A7V0)	128	S3 (P0A7V3)	147	24.849	inter	ok (ok)
#81	S2 (P0A7V0)	81	S3 (P0A7V3)	108	51.623	inter	violated (violated)
#82	S20 (P0A7U7)	49	tig (P0A850)	146	33.96	inter	ok (novel)
#83	S21 (P68679)	25	S18 (P0A7T7)	30	21.706	inter	ok (ok)
#84	S21 (P68679)	25	S18 (P0A7T7)	36	11.257	inter	ok (ok)
#85	S21 (P68679)	25	S1 (P0AG67)	158	40.571	inter	minor violated (violated)
#86	S21 (P68679)	54	S2 (P0A7V0)	115	32.197	inter	ok (violated)
#87	S3 (P0A7V3)	108	S1 (P0AG67)	450	35.294	inter	ok (novel)
#88	S3 (P0A7V3)	108	S1 (P0AG67)	477	35.988	inter	ok (novel)
#89	S3 (P0A7V3)	147	S1 (P0AG67)	477	33.07	inter	ok (novel)
#90	S6 (P02358)	106	S1 (P0AG67)	247	32.526	inter	ok (novel)
#91	S7 (P02359)	11	S9 (P0A7X3)	105	14.085	inter	ok (ok)
#92	S8 (P0A7W7)	22	S2 (P0A7V0)	28	12.063	inter	ok (ok)
#93	S8 (P0A7W7)	94	S5 (P0A7W1)	167	12.148	inter	ok (novel)
#94	S8 (P0A7W7)	89	S5 (P0A7W1)	167	17.391	inter	ok (novel)
#95	S9 (P0A7X3)	105	S1 (P0AG67)	247	97.466	inter	violated (novel)
#96	L7/L12 (P0A7K2)	71	L7/L12 (P0A7K2)	71	50.071	inter	violated (novel)
#97	S2 (P0A7V0)	128	S2 (P0A7V0)	128	n.m.	inter	n.m. (novel)
§1	L1 (P0A7L0)	54	L1 (P0A7L0)	210	18.213	intra	ok (ok)
§2	L1 (P0A7L0)	54	L1 (P0A7L0)	167	6.776	intra	ok (ok)
§3	L1 (P0A7L0)	54	L1 (P0A7L0)	208	16.66	intra	ok (ok)
§4	L1 (P0A7L0)	141	L1 (P0A7L0)	167	12.601	intra	ok (ok)
§5	L1 (P0A7L0)	146	L1 (P0A7L0)	198	19.736	intra	ok (ok)
§6	L1 (P0A7L0)	154	L1 (P0A7L0)	184	21.851	intra	ok (ok)
§7	L1 (P0A7L0)	157	L1 (P0A7L0)	184	19.4	intra	ok (ok)
§8	L1 (P0A7L0)	197	L1 (P0A7L0)	200	5.177	intra	ok (ok)
§9	L1 (P0A7L0)	141	L1 (P0A7L0)	198	13.398	intra	ok (ok)
§10	L10 (P0A7J3)	39	L10 (P0A7J3)	105	12.025	intra	ok (ok)
§11	L10 (P0A7J3)	37	L10 (P0A7J3)	105	15.039	intra	ok (ok)
§12	L11 (P0A7J7)	81	L11 (P0A7J7)	92	17.315	intra	ok (ok)
§13	L11 (P0A7J7)	81	L11 (P0A7J7)	92	17.315	intra	ok (ok)
§14	L14 (P0ADY3)	59	L14 (P0ADY3)	111	14.371	intra	ok (ok)
§15	L14 (P0ADY3)	54	L14 (P0ADY3)	111	27.259	intra	ok (ok)
§16	L16 (P0ADY7)	58	L16 (P0ADY7)	62	11.391	intra	ok (ok)
§17	L16 (P0ADY7)	118	L16 (P0ADY7)	127	11.142	intra	ok (ok)
§18	L18 (P0C018)	63	L18 (P0C018)	76	15.413	intra	ok (ok)
§19	L19 (P0A7K6)	63	L19 (P0A7K6)	87	15.841	intra	ok (ok)
§20	L19 (P0A7K6)	87	L19 (P0A7K6)	106	17.519	intra	ok (ok)
§21	L2 (P60422)	108	L2 (P60422)	129	15.006	intra	ok (ok)
§22	L2 (P60422)	183	L2 (P60422)	265	8.628	intra	ok (ok)
§23	L20 (P0A7L3)	78	L20 (P0A7L3)	85	10.269	intra	ok (ok)
§24	L20 (P0A7L3)	78	L20 (P0A7L3)	87	11.212	intra	ok (ok)
§25	L22 (P61175)	1	L22 (P61175)	73	12.797	intra	ok (ok)
§26	L22 (P61175)	1	L22 (P61175)	70	11.863	intra	ok (ok)
§27	L22 (P61175)	6	L22 (P61175)	81	17.876	intra	ok (ok)
§28	L22 (P61175)	28	L22 (P61175)	70	4.72	intra	ok (ok)
§29	L24 (P60624)	17	L24 (P60624)	43	14.301	intra	ok (ok)
§30	L24 (P60624)	19	L24 (P60624)	79	12.966	intra	ok (ok)
§31	L24 (P60624)	91	L24 (P60624)	104	14.345	intra	ok (ok)
§32	L25 (P68919)	1	L25 (P68919)	71	9.953	intra	ok (ok)
§33	L25 (P68919)	10	L25 (P68919)	25	13.788	intra	ok (ok)
§34	L25 (P68919)	25	L25 (P68919)	46	9.67	intra	ok (ok)
§35	L3 (P60438)	7	L3 (P60438)	55	15.189	intra	ok (ok)
§36	L31 (P0A7M9)	38	L31 (P0A7M9)	47	14.507	intra	ok (ok)
§37	L31 (P0A7M9)	47	L31 (P0A7M9)	70	26.327	intra	ok (mixed)
§38	L31 (P0A7M9)	47	L31 (P0A7M9)	62	26.232	intra	ok (ok)
§39	L33 (P0A7N9)	33	L33 (P0A7N9)	50	7.609	intra	ok (ok)
§40	L33 (P0A7N9)	33	L33 (P0A7N9)	53	10.923	intra	ok (ok)
§41	L33 (P0A7N9)	37	L33 (P0A7N9)	53	18.023	intra	ok (ok)
§42	L4 (P60723)	0	L4 (P60723)	137	27.821	intra	ok (ok)
§43	L4 (P60723)	125	L4 (P60723)	137	9.104	intra	ok (ok)
§44	L4 (P60723)	123	L4 (P60723)	137	11.723	intra	ok (ok)
§45	L4 (P60723)	15	L4 (P60723)	137	29.861	intra	ok (mixed)
§46	L4 (P60723)	57	L4 (P60723)	65	15.796	intra	ok (ok)
§47	L4 (P60723)	57	L4 (P60723)	74	9.869	intra	ok (ok)
§48	L4 (P60723)	99	L4 (P60723)	106	10.102	intra	ok (ok)
§49	L5 (P62399)	47	L5 (P62399)	64	16.866	intra	ok (ok)
§50	L5 (P62399)	47	L5 (P62399)	69	12.504	intra	ok (ok)
§51	L5 (P62399)	47	L5 (P62399)	61	21.548	intra	ok (ok)
§52	L5 (P62399)	48	L5 (P62399)	145	14.292	intra	ok (ok)
§53	L5 (P62399)	68	L5 (P62399)	145	23.795	intra	ok (ok)
§54	L5 (P62399)	118	L5 (P62399)	120	5.563	intra	ok (ok)
§55	L6 (P0AG55)	6	L6 (P0AG55)	44	13.141	intra	ok (ok)
§56	L6 (P0AG55)	27	L6 (P0AG55)	86	25.865	intra	ok (ok)
§57	L7/L12 (P0A7K2)	60	L7/L12 (P0A7K2)	108	11.58	intra	ok (ok)
§58	L7/L12 (P0A7K2)	60	L7/L12 (P0A7K2)	121	12.185	intra	ok (ok)
§59	L7/L12 (P0A7K2)	60	L7/L12 (P0A7K2)	71	38.732	inter	minor violated (ok)
§60	L7/L12 (P0A7K2)	60	L7/L12 (P0A7K2)	85	14.026	intra	ok (ok)
§61	L7/L12 (P0A7K2)	66	L7/L12 (P0A7K2)	85	8.741	intra	ok (ok)
§62	L7/L12 (P0A7K2)	66	L7/L12 (P0A7K2)	100	24.432	intra	ok (ok)
§63	L7/L12 (P0A7K2)	71	L7/L12 (P0A7K2)	85	9.794	intra	ok (ok)
§64	L7/L12 (P0A7K2)	71	L7/L12 (P0A7K2)	109	13.606	intra	ok (ok)
§65	L7/L12 (P0A7K2)	71	L7/L12 (P0A7K2)	108	12.919	intra	ok (ok)
§66	L7/L12 (P0A7K2)	71	L7/L12 (P0A7K2)	101	32.636	inter	ok (ok)
§67	L7/L12 (P0A7K2)	71	L7/L12 (P0A7K2)	82	11.74	intra	ok (ok)
§68	L7/L12 (P0A7K2)	71	L7/L12 (P0A7K2)	96	14.425	intra	ok (ok)
§69	L7/L12 (P0A7K2)	71	L7/L12 (P0A7K2)	121	28.314	inter	ok (ok)
§70	L7/L12 (P0A7K2)	82	L7/L12 (P0A7K2)	100	31.709	inter	ok (ok)
§71	L7/L12 (P0A7K2)	85	L7/L12 (P0A7K2)	100	35.167	inter	ok (ok)
§72	L7/L12 (P0A7K2)	85	L7/L12 (P0A7K2)	121	27.711	inter	ok (ok)
§73	L7/L12 (P0A7K2)	90	L7/L12 (P0A7K2)	96	15.037	intra	ok (ok)
§74	L7/L12 (P0A7K2)	100	L7/L12 (P0A7K2)	121	12.082	intra	ok (ok)
§75	L7/L12 (P0A7K2)	101	L7/L12 (P0A7K2)	109	11.867	intra	ok (ok)
§76	L7/L12 (P0A7K2)	101	L7/L12 (P0A7K2)	121	10.392	intra	ok (ok)
§77	L7/L12 (P0A7K2)	108	L7/L12 (P0A7K2)	121	11.859	intra	ok (ok)
§78	L9 (P0A7R1)	1	L9 (P0A7R1)	25	9.262	intra	ok (ok)
§79	L9 (P0A7R1)	14	L9 (P0A7R1)	35	11.545	intra	ok (ok)
§80	L9 (P0A7R1)	35	L9 (P0A7R1)	57	15.553	intra	ok (ok)
§81	L9 (P0A7R1)	42	L9 (P0A7R1)	112	36.478	intra	minor violated (violated)
§82	L9 (P0A7R1)	89	L9 (P0A7R1)	113	26.595	intra	ok (ok)
§83	L9 (P0A7R1)	96	L9 (P0A7R1)	112	6.085	intra	ok (ok)
§84	L9 (P0A7R1)	35	L9 (P0A7R1)	112	19.334	intra	ok (mixed)
§85	S1 (P0AG67)	150	S1 (P0AG67)	247	41.478	intra	violated (novel)
§86	S1 (P0AG67)	150	S1 (P0AG67)	477	68.446	intra	violated (novel)
§87	S1 (P0AG67)	158	S1 (P0AG67)	272	12.672	intra	ok (ok)
§88	S1 (P0AG67)	247	S1 (P0AG67)	256	23.715	intra	ok (novel)
§89	S1 (P0AG67)	279	S1 (P0AG67)	343	12.571	intra	ok (ok)
§90	S1 (P0AG67)	363	S1 (P0AG67)	450	28.964	intra	ok (novel)
§91	S1 (P0AG67)	370	S1 (P0AG67)	450	28.038	intra	ok (novel)
§92	S1 (P0AG67)	370	S1 (P0AG67)	411	11.923	intra	ok (ok)
§93	S1 (P0AG67)	450	S1 (P0AG67)	536	n.m.	intra	novel (novel)
§94	S1 (P0AG67)	450	S1 (P0AG67)	504	8.359	intra	ok (novel)
§95	S1 (P0AG67)	450	S1 (P0AG67)	522	10.771	intra	ok (novel)
§96	S1 (P0AG67)	455	S1 (P0AG67)	528	21.685	intra	ok (novel)
§97	S1 (P0AG67)	455	S1 (P0AG67)	536	n.m.	intra	novel (novel)
§98	S1 (P0AG67)	522	S1 (P0AG67)	536	n.m.	intra	novel (novel)
§99	S1 (P0AG67)	150	S1 (P0AG67)	247	n.m.	intra	novel (novel)
§100	S1 (P0AG67)	279	S1 (P0AG67)	347	11.66	intra	ok (ok)
§101	S1 (P0AG67)	536	S1 (P0AG67)	555	n.m.	intra	novel (novel)
§102	S10 (P0A7R5)	1	S10 (P0A7R5)	82	20.582	intra	ok (novel)
§103	S12 (P0A7S3)	108	S12 (P0A7S3)	111	9.674	intra	ok (ok)
§104	S14 (P0AG59)	23	S14 (P0AG59)	50	15.335	intra	ok (ok)
§105	S16 (P0A7T3)	50	S16 (P0A7T3)	80	12.777	intra	ok (ok)
§106	S19 (P0A7U3)	18	S19 (P0A7U3)	29	12.09	intra	ok (ok)
§107	S19 (P0A7U3)	21	S19 (P0A7U3)	29	12.123	intra	ok (ok)
§108	S2 (P0A7V0)	28	S2 (P0A7V0)	45	11.728	intra	ok (ok)
§109	S2 (P0A7V0)	112	S2 (P0A7V0)	115	4.667	intra	ok (ok)
§110	S2 (P0A7V0)	105	S2 (P0A7V0)	112	11.353	intra	ok (ok)
§111	S20 (P0A7U7)	16	S20 (P0A7U7)	19	5.319	intra	ok (ok)
§112	S20 (P0A7U7)	34	S20 (P0A7U7)	49	9.575	intra	ok (ok)
§113	S3 (P0A7V3)	45	S3 (P0A7V3)	86	14.497	intra	ok (ok)
§114	S3 (P0A7V3)	63	S3 (P0A7V3)	233	32.372	intra	minor violated (violated)
§115	S3 (P0A7V3)	86	S3 (P0A7V3)	89	5.542	intra	ok (ok)
§116	S3 (P0A7V3)	108	S3 (P0A7V3)	219	18.553	intra	ok (violated)
§117	S3 (P0A7V3)	108	S3 (P0A7V3)	147	14.125	intra	ok (ok)
§118	S3 (P0A7V3)	108	S3 (P0A7V3)	225	26.072	intra	ok (violated)
§119	S3 (P0A7V3)	147	S3 (P0A7V3)	219	22.525	intra	ok (violated)
§120	S3 (P0A7V3)	49	S3 (P0A7V3)	86	16.017	intra	ok (ok)
§121	S3 (P0A7V3)	62	S3 (P0A7V3)	233	31.276	intra	minor violated (violated)
§122	S3 (P0A7V3)	62	S3 (P0A7V3)	226	24.748	intra	ok (violated)
§123	S4 (P0A7V8)	83	S4 (P0A7V8)	185	14.844	intra	ok (ok)
§124	S4 (P0A7V8)	167	S4 (P0A7V8)	183	11.226	intra	ok (ok)
§125	tig (P0A850)	1	tig (P0A850)	81	15.304	intra	ok (ok)
§126	tig (P0A850)	8	tig (P0A850)	81	17.243	intra	ok (ok)
